# Intrinsic elasticity of nucleosomes is encoded by histone variants and calibrated by their binding partners

**DOI:** 10.1101/392787

**Authors:** Daniël P. Melters, Mary Pitman, Tatini Rakshit, Emilios K Dimitriadis, Minh Bui, Garegin A Papoian, Yamini Dalal

## Abstract

Histone variants fine-tune transcription, replication, DNA damage repair, and faithful chromosome segregation. Whether and how nucleosome variants encode unique mechanical properties to their cognate chromatin structures remains elusive. Here, using novel *in silico* and *in vitro* nanoindentation methods, extending to *in vivo* dissections, we report that histone variant nucleosomes are intrinsically more elastic than their canonical counterparts. Furthermore, binding proteins which discriminate between histone variant nucleosomes suppress this innate elasticity and also compact chromatin. Interestingly, when we overexpress the binding proteins *in vivo*, we also observe increased compaction of chromatin enriched for histone variant nucleosomes, correlating with diminished access. Together, these data suggest a plausible link between innate mechanical properties possessed by histone variant nucleosomes, the adaptability of chromatin states *in vivo*, and the epigenetic plasticity of the underlying locus.

**Significance:** Nucleosomes are the base unit which organize eukaryotic genomes. Besides the canonical histone, histone variants create unique local chromatin domains that fine-tune transcription, replication, DNA damage repair, and faithful chromosome segregation. We developed computational and single-molecule nanoindentation tools to determine mechanical properties of histone variant nucleosomes. We found that the CENP-A nucleosome variant is more elastic than the canonical H3 nucleosome but becomes stiffer when bound to its partner CENP-C. In addition, CENP-C induces cross-array clustering, creating a chromatin state that less accessible. These data suggest that innate material properties of nucleosomes can influence the ultimate chromatin state, thereby influence biological outcomes.
