## Supplementary material for "Intrinsic elasticity of nucleosomes is encoded by histone variants and calibrated by their binding partners": Raw Data S1

### Sheet: Raw Data S1
Raw Data S1: Quantification of Young’s modulus of nucleosomes particles for H3, CENP-A, and CENP-A + 2-fold excesses CENP-C^CD, CENP-A + 4-fold excess CENP-C-CD^CD conditions.
H3	CENP-A	2X CENP-C^CD	4X CENP-CC^CD
2.10209	1.77002	1.90585	2.66847						H3	CENP-A	2xCENP-C	4x CENP-C
2.11	1.80708	1.9262	2.68343					Mean	11.0646	6.38229	10.2691	17.3137	MPa
2.12264	1.82529	1.93548	2.74289					Average	11.3418	5.72384	9.11582	15.197	MPa
2.13609	1.82882	1.95481	2.77901					StDev	4.11657	2.99962	5.82337	10.4987
2.14115	1.83495	1.96333	2.79117					SE	2.81327	2.21439	4.15602	6.28412
2.15311	1.83729	1.96893	2.84037
2.15476	1.88047	2.00415	3.07412
2.19219	1.89848	2.016	3.07838					T-test	H3 and CENP-A
2.26248	1.90848	2.03718	3.12563						P value	<0.0001 (significantly different)
2.26921	1.92268	2.06317	3.1947
2.29337	1.92913	2.06931	3.20976					One-way-ANOVA		CENP-A, 2X CENP-C , 4X CENP-C
2.3332	2.02433	2.07145	3.25028
2.3474	2.02433	2.0967	3.35847						P value	<0.0001 (significantly different)
2.43262	2.03902	2.1017	3.39212
2.45368	2.05365	2.13188	3.39403
2.46891	2.05365	2.15214	3.49149
2.48161	2.06129	2.15867	3.4924
2.52716	2.08611	2.16296	3.59507
2.68386	2.11282	2.1774	3.68721
2.69986	2.1183	2.17862	3.76399
2.75404	2.12017	2.1873	3.76554
2.86613	2.12313	2.19045	3.79742
2.91488	2.13729	2.23412	3.81023
2.93714	2.15156	2.27406	3.88376
3.03736	2.1565	2.32303	3.91534
3.06073	2.178	2.34714	3.97467
3.07438	2.18571	2.37051	4.04859
3.08955	2.19939	2.39208	4.0758
3.10507	2.21639	2.39557	4.19057
3.13355	2.22199	2.3989	4.19614
3.15342	2.22926	2.40798	4.24911
3.18041	2.2461	2.419	4.25833
3.20416	2.25642	2.44951	4.2825
3.20734	2.2803	2.46268	4.34344
3.22079	2.30139	2.46481	4.62636
3.23175	2.32216	2.50491	4.6316
3.30769	2.3469	2.50976	4.74171
3.34162	2.3469	2.52129	4.83709
3.3621	2.3648	2.53534	4.89236
3.47457	2.36548	2.56331	4.9013
3.60467	2.39293	2.56965	4.91394
3.63912	2.3931	2.59613	4.92073
3.64726	2.41111	2.5984	4.93739
3.69273	2.42389	2.59976	4.94972
3.7166	2.42398	2.60823	4.99204
3.71908	2.44981	2.61746	5.01398
3.73818	2.46838	2.61995	5.01973
3.73984	2.48035	2.62312	5.06144
3.74985	2.48237	2.62501	5.11947
3.78327	2.48597	2.64717	5.15103
3.78457	2.50327	2.65871	5.17106
3.78943	2.50865	2.67148	5.20798
3.84785	2.51322	2.69568	5.22503
3.87169	2.52178	2.71362	5.24423
3.89433	2.55958	2.73269	5.28353
3.9122	2.56436	2.73578	5.31899
3.98335	2.58115	2.79455	5.34144
3.99025	2.58676	2.80697	5.41184
4.00519	2.60127	2.82034	5.41303
4.04144	2.60707	2.84475	5.46014
4.06322	2.62926	2.84799	5.46816
4.1387	2.62964	2.85286	5.55385
4.15362	2.63383	2.86634	5.62741
4.18387	2.63812	2.87728	5.6821
4.23617	2.64196	2.88444	5.72048
4.27151	2.64893	2.89462	5.73399
4.28717	2.65993	2.90281	5.82096
4.29485	2.69038	2.93219	5.84
4.34497	2.71148	2.94049	5.88736
4.39949	2.72877	2.9494	5.89697
4.4032	2.73262	2.95065	5.91475
4.42289	2.73262	2.96922	5.95499
4.49229	2.74259	2.98681	5.97982
4.49264	2.76285	2.98942	6.00187
4.50925	2.79562	3.00275	6.01379
4.51586	2.79585	3.01756	6.02618
4.5505	2.79616	3.03831	6.0522
4.58397	2.7995	3.04415	6.1198
4.59733	2.80856	3.06996	6.1297
4.63899	2.80856	3.077	6.14651
4.64722	2.80904	3.08046	6.19038
4.67513	2.81323	3.12868	6.1925
4.71035	2.81549	3.14792	6.24581
4.71981	2.8185	3.17372	6.24626
4.76686	2.8185	3.18431	6.27813
4.79549	2.82108	3.19048	6.34866
4.80577	2.84933	3.19311	6.44317
4.82985	2.8644	3.20149	6.51631
4.8333	2.89109	3.20999	6.58293
4.88694	2.89584	3.22306	6.59691
4.89042	2.91623	3.23914	6.59963
4.90175	2.92178	3.24458	6.61117
4.93111	2.92956	3.279	6.67543
4.95022	2.93881	3.28489	6.67594
4.96257	2.93982	3.35199	6.67623
4.97481	2.9442	3.3522	6.67959
4.99579	2.97575	3.35579	6.68783
5.0087	2.99575	3.36354	6.70028
5.01772	3.01711	3.372	6.71574
5.08464	3.01745	3.3732	6.71995
5.0879	3.04224	3.38896	6.77128
5.14857	3.05881	3.39074	6.81419
5.15379	3.06944	3.39576	6.81588
5.17356	3.06963	3.41628	6.8251
5.19913	3.07143	3.42811	6.82718
5.25507	3.07395	3.43175	6.8379
5.32762	3.07646	3.43643	6.84276
5.35503	3.0809	3.44431	6.89063
5.36856	3.08576	3.45331	6.89246
5.41373	3.08576	3.46248	6.93545
5.42281	3.09281	3.51965	6.97553
5.43062	3.09761	3.52945	7.01431
5.47931	3.1089	3.54255	7.02213
5.5845	3.12656	3.55928	7.05214
5.59961	3.12788	3.55993	7.05832
5.612	3.13079	3.57724	7.06506
5.61648	3.14545	3.5863	7.13871
5.61652	3.16472	3.59129	7.14662
5.634	3.16804	3.65535	7.16442
5.65438	3.17071	3.67244	7.17412
5.67912	3.1786	3.68981	7.17696
5.68719	3.1786	3.70017	7.18752
5.70949	3.18472	3.70373	7.18949
5.71744	3.19169	3.7154	7.22924
5.77333	3.19263	3.71729	7.24976
5.80295	3.19476	3.73294	7.27514
5.84081	3.21189	3.75386	7.29871
5.92026	3.2177	3.75526	7.31323
5.9314	3.22757	3.76245	7.32897
5.98229	3.24644	3.76534	7.34957
5.98849	3.26118	3.77533	7.36142
6.00013	3.27142	3.77952	7.38968
6.00361	3.30437	3.83726	7.39805
6.02768	3.30668	3.87193	7.40198
6.05649	3.31635	3.89028	7.42669
6.05952	3.31711	3.89281	7.4697
6.0885	3.3179	3.89557	7.48874
6.10576	3.3179	3.90587	7.49274
6.15124	3.31874	3.91221	7.4993
6.26675	3.31874	3.91655	7.5028
6.29929	3.32642	3.92831	7.50956
6.30797	3.35065	3.93704	7.51665
6.32911	3.35065	3.94014	7.53511
6.35595	3.35332	3.95637	7.55335
6.35618	3.35332	3.98556	7.56628
6.36967	3.35781	3.987	7.62437
6.42906	3.36173	3.98964	7.63123
6.48182	3.36627	4.03985	7.66911
6.48209	3.38147	4.04028	7.71628
6.48772	3.39624	4.07022	7.72169
6.48926	3.40635	4.09041	7.72711
6.48956	3.41146	4.0961	7.74496
6.50562	3.41613	4.118	7.7577
6.50709	3.41613	4.12017	7.77803
6.52332	3.42108	4.12955	7.81523
6.53383	3.42313	4.13374	7.82765
6.58533	3.43008	4.14303	7.8427
6.59316	3.4415	4.14581	7.87763
6.62975	3.44847	4.1564	7.91122
6.6538	3.44912	4.17162	7.91209
6.65489	3.45699	4.17808	7.95299
6.66554	3.46795	4.17812	7.97442
6.68864	3.48209	4.2004	8.0698
6.69193	3.49243	4.21992	8.07493
6.72392	3.4998	4.22225	8.08029
6.76869	3.50281	4.25098	8.10769
6.79248	3.5082	4.28251	8.12931
6.80167	3.50837	4.28434	8.16417
6.8103	3.51011	4.29346	8.17554
6.81223	3.51221	4.29761	8.17975
6.84048	3.51797	4.30921	8.191
6.8859	3.52236	4.31042	8.1952
6.89267	3.54536	4.33295	8.23166
6.89848	3.54765	4.34014	8.26204
6.91754	3.5609	4.34229	8.27738
6.92878	3.5718	4.34341	8.29267
6.94782	3.57183	4.38574	8.32619
6.94987	3.58335	4.39042	8.34088
6.95839	3.60347	4.39282	8.34862
6.97233	3.62789	4.40536	8.38138
6.9841	3.6281	4.42454	8.41653
7.00261	3.6281	4.44239	8.41802
7.03223	3.62948	4.45651	8.42448
7.12286	3.62948	4.47139	8.42472
7.13409	3.6383	4.48197	8.43594
7.14077	3.63973	4.49044	8.45549
7.16353	3.64318	4.49538	8.45674
7.17282	3.66135	4.4988	8.4667
7.17314	3.6691	4.52888	8.509
7.1764	3.67026	4.53824	8.54467
7.17836	3.67238	4.54329	8.5482
7.18755	3.68431	4.56412	8.56622
7.19778	3.68431	4.59728	8.6124
7.19793	3.6873	4.6017	8.69025
7.27168	3.6931	4.60195	8.70492
7.27362	3.71142	4.61443	8.70746
7.28884	3.71178	4.64271	8.71465
7.31039	3.72169	4.67118	8.72308
7.31303	3.74433	4.68164	8.73041
7.32538	3.74433	4.70971	8.73706
7.33489	3.75021	4.7149	8.73959
7.33773	3.75021	4.72029	8.74709
7.35103	3.7565	4.73405	8.7647
7.37491	3.75819	4.74474	8.76726
7.38644	3.76937	4.7468	8.77427
7.39352	3.76937	4.75159	8.81945
7.3966	3.77488	4.75479	8.85139
7.41557	3.77488	4.76436	8.85339
7.42483	3.77619	4.79557	8.89032
7.42678	3.78562	4.80632	8.89301
7.48995	3.78745	4.8235	8.9015
7.55998	3.79287	4.88418	8.9122
7.56359	3.7969	4.893	8.93596
7.56824	3.80882	4.91228	8.93906
7.60036	3.81127	4.91581	8.94389
7.66822	3.82059	4.92235	8.97322
7.68078	3.82568	4.93294	8.97581
7.7427	3.82769	4.96172	8.99431
7.76185	3.82944	4.96438	9.04217
7.77255	3.85837	4.97227	9.05278
7.78864	3.87637	4.98586	9.05377
7.79151	3.87639	4.98834	9.07025
7.81898	3.88203	4.99207	9.07377
7.87121	3.88677	5.01759	9.08638
7.87624	3.88963	5.02186	9.1156
7.9167	3.9042	5.03002	9.16224
7.92663	3.91397	5.06886	9.20321
7.98312	3.91429	5.07822	9.2361
8.02802	3.92986	5.08046	9.25932
8.02872	3.94517	5.08263	9.26452
8.03524	3.9452	5.08469	9.32005
8.04614	3.94588	5.11109	9.33126
8.06438	3.95502	5.11628	9.37409
8.06537	3.98522	5.12796	9.40046
8.06824	3.99166	5.13176	9.41171
8.06909	3.99992	5.13486	9.41704
8.0848	4.0227	5.14809	9.42953
8.08932	4.03117	5.16589	9.43939
8.12056	4.03704	5.17154	9.44668
8.12918	4.07598	5.20124	9.46809
8.16357	4.07793	5.20421	9.46846
8.17441	4.09667	5.20431	9.47112
8.18106	4.12498	5.22672	9.47503
8.20742	4.1313	5.27743	9.47916
8.21563	4.15826	5.28801	9.48672
8.21768	4.16649	5.29659	9.49281
8.23714	4.16969	5.30381	9.50096
8.25514	4.17053	5.33225	9.53576
8.26824	4.17053	5.33702	9.5462
8.27617	4.17183	5.34742	9.56381
8.28295	4.17286	5.35122	9.56409
8.2875	4.17556	5.35814	9.58163
8.29081	4.17847	5.36629	9.59996
8.29387	4.20088	5.37631	9.67427
8.29462	4.20585	5.38314	9.69196
8.29478	4.21488	5.38671	9.69197
8.30521	4.22767	5.39328	9.7013
8.33468	4.23485	5.42354	9.7385
8.39105	4.23644	5.44675	9.73865
8.40413	4.25359	5.47929	9.74926
8.41737	4.29051	5.48254	9.75722
8.41878	4.30969	5.48698	9.7577
8.42101	4.31207	5.50391	9.76272
8.44866	4.3132	5.52178	9.78016
8.4696	4.31718	5.52941	9.81509
8.48284	4.35868	5.53165	9.83758
8.4874	4.3773	5.53814	9.84243
8.51562	4.37762	5.53965	9.84924
8.53814	4.38191	5.5428	9.87384
8.54244	4.38191	5.54412	9.879
8.55055	4.38563	5.55396	9.93739
8.56678	4.39984	5.57702	9.94775
8.57621	4.42366	5.58535	9.9826
8.5854	4.43676	5.60096	9.98919
8.61752	4.44589	5.6131	9.99424
8.62224	4.47311	5.61478	10.0154
8.62613	4.47328	5.62972	10.1181
8.63002	4.4745	5.65147	10.1219
8.63035	4.4745	5.66045	10.1398
8.63639	4.47483	5.67139	10.2067
8.64061	4.47516	5.68031	10.2117
8.64839	4.49113	5.68751	10.2285
8.66991	4.49953	5.72487	10.2587
8.68076	4.50521	5.73635	10.3092
8.69061	4.51469	5.77734	10.3442
8.7132	4.53434	5.78444	10.3533
8.72041	4.54789	5.81149	10.3564
8.7334	4.56061	5.81404	10.3714
8.74458	4.56061	5.81864	10.3721
8.76452	4.57376	5.82891	10.4271
8.78638	4.57727	5.83668	10.4312
8.83794	4.57727	5.86085	10.4515
8.84059	4.58044	5.87757	10.4548
8.86071	4.58828	5.91184	10.4875
8.86344	4.59727	5.92678	10.4957
8.86559	4.60287	5.93526	10.5761
8.87395	4.61032	5.94112	10.5782
8.87445	4.61134	5.95111	10.5803
8.88554	4.61746	5.96842	10.6758
8.89349	4.62059	5.97504	10.6815
8.89845	4.62153	5.98146	10.6894
8.91824	4.64168	5.99066	10.6948
8.93984	4.64781	5.99976	10.7232
8.94332	4.65434	6.01434	10.7632
8.95043	4.66426	6.02248	10.7783
8.98611	4.6818	6.09199	10.7895
9.00805	4.68214	6.09482	10.7933
9.027	4.68244	6.13651	10.8133
9.02998	4.68755	6.14519	10.822
9.03933	4.68794	6.18896	10.8303
9.06922	4.6898	6.19448	10.9616
9.07575	4.69742	6.21538	10.9696
9.10622	4.7184	6.23917	10.983
9.10737	4.72187	6.24265	10.9854
9.11905	4.72779	6.24401	10.9955
9.15257	4.73212	6.25812	11.0021
9.16614	4.75416	6.26083	11.0023
9.16945	4.77667	6.26664	11.0426
9.21283	4.7801	6.26785	11.0543
9.21614	4.78202	6.28719	11.061
9.22938	4.78394	6.30549	11.0948
9.24627	4.78415	6.30748	11.1057
9.27855	4.78713	6.31492	11.125
9.28857	4.78924	6.34568	11.1534
9.29047	4.79379	6.35998	11.1589
9.32466	4.79533	6.36133	11.2161
9.33467	4.80416	6.37104	11.2369
9.33707	4.81918	6.39972	11.2401
9.36331	4.82343	6.40926	11.3032
9.37515	4.83259	6.4273	11.3299
9.38334	4.83507	6.45197	11.3453
9.38707	4.83907	6.46283	11.3487
9.42067	4.87593	6.48297	11.3656
9.4369	4.87601	6.49426	11.3763
9.45188	4.8847	6.51972	11.3803
9.46496	4.8928	6.53225	11.386
9.46852	4.92382	6.56123	11.4584
9.48549	4.92382	6.64398	11.4618
9.49227	4.93864	6.64586	11.5112
9.50659	4.9414	6.66952	11.52
9.52977	4.94311	6.68425	11.5341
9.56263	4.94379	6.70303	11.5599
9.57033	4.94818	6.71502	11.5619
9.57753	4.94818	6.71576	11.657
9.5964	4.95023	6.72327	11.6789
9.60576	4.95199	6.73626	11.7034
9.606	4.95567	6.75179	11.7199
9.62306	4.96499	6.75809	11.7252
9.64118	4.966	6.76657	11.7288
9.66171	4.966	6.77407	11.7305
9.67148	4.97758	6.78137	11.7734
9.67338	4.99215	6.80203	11.8319
9.67827	4.99215	6.82117	11.8349
9.68911	4.99728	6.83781	11.852
9.7305	5.005	6.87994	11.8576
9.7324	5.02172	6.88599	11.8794
9.77097	5.02285	6.93123	12.0258
9.77238	5.02437	6.93932	12.026
9.78645	5.02535	6.9552	12.0298
9.80251	5.02695	6.96617	12.077
9.81302	5.03065	6.98155	12.0783
9.82097	5.04537	6.9828	12.1424
9.82759	5.04537	6.99738	12.1425
9.83256	5.0712	7.01129	12.1506
9.83612	5.0712	7.02119	12.1635
9.85102	5.08049	7.04514	12.1718
9.85929	5.08049	7.08757	12.1898
9.86608	5.08667	7.10355	12.2362
9.89919	5.0957	7.10505	12.2518
9.9145	5.11095	7.11044	12.2908
9.92336	5.11324	7.12604	12.315
9.9294	5.12465	7.13742	12.3422
9.95473	5.12465	7.16527	12.3715
9.98287	5.12766	7.1683	12.3904
9.98536	5.1339	7.17742	12.3906
10.0181	5.14404	7.18388	12.4137
10.0262	5.18544	7.18682	12.4184
10.03	5.19653	7.18843	12.42
10.0357	5.21044	7.19011	12.4283
10.0445	5.21044	7.20324	12.4424
10.0573	5.2146	7.2151	12.4642
10.0618	5.22086	7.21545	12.4965
10.0646	5.24136	7.21608	12.5091
10.0681	5.24136	7.23734	12.6044
10.0885	5.24871	7.25632	12.62
10.1011	5.24871	7.26343	12.6327
10.1061	5.25423	7.26749	12.6605
10.1252	5.27408	7.27584	12.6703
10.16	5.27408	7.32304	12.6889
10.1621	5.28891	7.35719	12.6971
10.179	5.29878	7.38985	12.7022
10.1878	5.32557	7.425	12.7032
10.1958	5.33178	7.4642	12.7233
10.2208	5.33178	7.4734	12.7394
10.2397	5.33188	7.50014	12.8001
10.2746	5.33201	7.50384	12.8129
10.284	5.33203	7.54464	12.8345
10.2948	5.34392	7.55031	12.8476
10.302	5.36123	7.57534	12.855
10.305	5.36123	7.6132	12.8683
10.3141	5.36889	7.61344	12.8805
10.3157	5.36889	7.62225	12.8923
10.3266	5.36897	7.64588	12.8942
10.3316	5.37145	7.64947	12.8958
10.3529	5.3759	7.65459	12.8984
10.3682	5.38275	7.67371	12.9151
10.3771	5.38275	7.68841	12.9491
10.379	5.38924	7.69739	12.9555
10.3893	5.38924	7.70115	12.9605
10.402	5.39838	7.70263	12.9685
10.4021	5.39838	7.70894	12.9926
10.4044	5.40149	7.73268	12.9935
10.4055	5.40149	7.76227	13.019
10.4462	5.41558	7.78024	13.028
10.4613	5.41558	7.79055	13.0288
10.4614	5.43506	7.80266	13.0339
10.4759	5.43506	7.82549	13.0648
10.5017	5.44144	7.85427	13.0665
10.5022	5.44144	7.86992	13.0823
10.5332	5.45396	7.87464	13.086
10.5346	5.45396	7.89924	13.0981
10.5373	5.45412	7.90743	13.0997
10.5453	5.45412	7.92835	13.1782
10.5558	5.4816	7.92865	13.2978
10.5667	5.4816	7.93141	13.3316
10.6288	5.48654	7.93354	13.3466
10.6357	5.48654	7.94322	13.353
10.6385	5.49226	7.94559	13.3552
10.6396	5.49226	7.95731	13.3681
10.6491	5.50316	7.96226	13.393
10.6518	5.50316	7.98862	13.393
10.6534	5.50934	8.0325	13.3976
10.6568	5.50934	8.03434	13.398
10.6572	5.51327	8.05393	13.401
10.66	5.51327	8.06375	13.412
10.6673	5.51575	8.09055	13.4188
10.7195	5.51575	8.1037	13.4356
10.7265	5.51711	8.10392	13.4591
10.7297	5.51711	8.15188	13.4695
10.735	5.51711	8.16421	13.5005
10.7357	5.51711	8.20746	13.5389
10.736	5.51815	8.22125	13.5396
10.7423	5.51815	8.28059	13.5883
10.7435	5.52371	8.32258	13.5979
10.7443	5.52371	8.34624	13.6175
10.748	5.52948	8.34979	13.6281
10.7492	5.52948	8.37475	13.7501
10.7619	5.54083	8.38472	13.752
10.7641	5.54083	8.40078	13.7905
10.7658	5.54466	8.45144	13.8082
10.802	5.54466	8.455	13.8184
10.8037	5.56452	8.53076	13.8392
10.8076	5.56452	8.56875	13.8892
10.8229	5.57596	8.58502	13.9066
10.8274	5.57596	8.60263	13.9796
10.8297	5.57596	8.60327	14.0076
10.8436	5.57596	8.63696	14.0273
10.8533	5.61743	8.66723	14.071
10.8541	5.61743	8.67014	14.0821
10.8601	5.61743	8.69697	14.0823
10.8772	5.61743	8.69909	14.1069
10.8782	5.6374	8.72059	14.1147
10.8926	5.6374	8.73416	14.1152
10.9433	5.6374	8.74197	14.1217
10.9608	5.6374	8.74689	14.1264
10.9781	5.65651	8.81339	14.1378
10.9854	5.65651	8.84056	14.1514
10.9899	5.65925	8.84277	14.181
10.995	5.65925	8.84429	14.1987
10.9964	5.66667	8.87313	14.2043
11.0042	5.66667	8.88444	14.2328
11.0119	5.70093	8.92475	14.254
11.0229	5.70093	8.9372	14.2623
11.0601	5.71116	8.97413	14.2899
11.0665	5.71116	8.9761	14.296
11.0735	5.72319	8.99203	14.2997
11.0757	5.72319	9.0048	14.3609
11.078	5.72319	9.01881	14.3648
11.1037	5.72319	9.02307	14.3814
11.1085	5.7245	9.02501	14.4173
11.1107	5.72831	9.0295	14.4478
11.1157	5.75317	9.10812	14.5517
11.1325	5.75369	9.11582	14.5904
11.1329	5.75641	9.13071	14.6684
11.1348	5.7569	9.13691	14.752
11.1605	5.7634	9.14407	14.7668
11.1776	5.76729	9.17415	14.8152
11.1992	5.7675	9.19516	14.8418
11.1992	5.7709	9.2967	14.846
11.203	5.78197	9.31226	14.8487
11.2139	5.80733	9.33678	14.9021
11.2279	5.81528	9.35277	14.9356
11.2419	5.82254	9.3599	14.9579
11.2792	5.83176	9.36575	14.958
11.2804	5.83575	9.39514	15.0191
11.3111	5.83966	9.39729	15.0536
11.3299	5.85623	9.39759	15.1263
11.3356	5.87038	9.40131	15.1286
11.34	5.88784	9.43016	15.1314
11.3436	5.89435	9.47031	15.1336
11.3465	5.89523	9.47959	15.1612
11.3507	5.89523	9.48491	15.1766
11.351	5.91341	9.48878	15.1773
11.3625	5.91606	9.54416	15.1842
11.3625	5.92216	9.54565	15.1944
11.3722	5.92487	9.57942	15.197
11.3741	5.92499	9.58328	15.2026
11.3775	5.93231	9.58648	15.2279
11.3914	5.96	9.58792	15.2426
11.392	5.96691	9.5881	15.2465
11.4	5.98069	9.62235	15.2542
11.401	5.98226	9.63804	15.2562
11.4141	6.01958	9.65456	15.2655
11.4232	6.05603	9.65736	15.2786
11.4251	6.07639	9.70938	15.2837
11.4414	6.08264	9.71876	15.284
11.4476	6.08695	9.72803	15.2956
11.4577	6.08793	9.7363	15.2985
11.4675	6.09683	9.74967	15.3959
11.4793	6.09807	9.75455	15.3976
11.4803	6.09892	9.75612	15.4283
11.4896	6.09892	9.77336	15.4287
11.4985	6.10242	9.78842	15.4441
11.5096	6.10837	9.82008	15.449
11.5264	6.12663	9.8565	15.4641
11.5283	6.17502	9.86836	15.4912
11.5348	6.19108	9.9051	15.4943
11.5816	6.20214	9.91458	15.5104
11.5884	6.20574	9.9164	15.5146
11.6021	6.20789	9.93012	15.565
11.6033	6.2556	9.94159	15.5766
11.6128	6.27017	9.94331	15.6029
11.6171	6.27167	9.96057	15.6304
11.6176	6.27374	9.96108	15.6524
11.6336	6.27783	9.96987	15.6688
11.6609	6.28786	9.98744	15.6791
11.6671	6.28921	9.99127	15.6967
11.7038	6.29368	10.0083	15.6998
11.7098	6.29812	10.0087	15.7335
11.7125	6.30676	10.0258	15.7662
11.7462	6.3288	10.0492	15.7758
11.7482	6.3345	10.062	15.811
11.7531	6.33544	10.066	15.8462
11.7642	6.33639	10.078	15.8755
11.7749	6.34028	10.1292	15.8998
11.7787	6.35613	10.1452	15.9976
11.7801	6.37155	10.149	16.0267
11.8099	6.37155	10.1882	16.0651
11.8186	6.37565	10.197	16.092
11.8229	6.38196	10.1981	16.0962
11.8471	6.39416	10.2208	16.1137
11.8938	6.39416	10.2249	16.158
11.8939	6.40684	10.2335	16.2051
11.9024	6.42335	10.2582	16.2296
11.9118	6.46433	10.2942	16.249
11.9246	6.47066	10.2964	16.2616
11.9293	6.47631	10.3578	16.2878
11.9729	6.47631	10.3773	16.2897
11.9761	6.47651	10.3918	16.3341
11.9778	6.4776	10.4299	16.3591
11.9853	6.4868	10.4467	16.3612
12.0149	6.48941	10.4519	16.3847
12.0223	6.52366	10.471	16.4308
12.0287	6.52951	10.4829	16.4509
12.0437	6.58093	10.5258	16.4712
12.0469	6.59149	10.578	16.5318
12.0536	6.59731	10.5831	16.5377
12.0583	6.60351	10.5996	16.5718
12.0588	6.62967	10.603	16.6293
12.0675	6.65705	10.6112	16.6294
12.0819	6.6579	10.613	16.6757
12.0891	6.6579	10.6179	16.6811
12.093	6.67514	10.6223	16.7372
12.0969	6.67514	10.6429	16.7637
12.0982	6.6754	10.6442	16.7672
12.1182	6.67759	10.6665	16.7697
12.1669	6.694	10.6772	16.8193
12.1914	6.71113	10.7223	16.8223
12.1948	6.72356	10.8474	16.8349
12.2222	6.72738	10.8648	16.8396
12.2317	6.76579	10.8655	16.9199
12.2453	6.76636	10.9045	17.0022
12.2472	6.77357	10.9439	17.0048
12.2551	6.78368	10.9487	17.0087
12.2854	6.785	10.9555	17.0155
12.288	6.79631	10.9683	17.0716
12.2918	6.79726	11.0014	17.0855
12.2937	6.79726	11.0068	17.1909
12.3032	6.79758	11.0375	17.194
12.3036	6.79758	11.0749	17.1984
12.3051	6.79832	11.0818	17.2305
12.3102	6.79832	11.1003	17.2343
12.3201	6.79832	11.1225	17.2611
12.3279	6.79832	11.1291	17.2725
12.3463	6.81982	11.2103	17.2961
12.355	6.81982	11.2184	17.3202
12.3573	6.82063	11.2206	17.3555
12.3982	6.82063	11.2241	17.3655
12.4078	6.82253	11.2261	17.3719
12.4207	6.82253	11.2384	17.4142
12.4298	6.82315	11.2516	17.417
12.4303	6.82315	11.2752	17.4215
12.444	6.83985	11.2988	17.423
12.4441	6.83985	11.308	17.5006
12.4628	6.84232	11.342	17.5043
12.4747	6.84232	11.3534	17.5366
12.5077	6.85234	11.395	17.5471
12.5081	6.85234	11.4047	17.579
12.51	6.85813	11.4137	17.5803
12.5105	6.85813	11.4206	17.6501
12.5116	6.86324	11.4654	17.6848
12.5124	6.86324	11.4656	17.6983
12.5135	6.86724	11.4711	17.7073
12.5306	6.86724	11.4721	17.7337
12.5393	6.86724	11.4783	17.7411
12.5397	6.86724	11.4888	17.7514
12.5422	6.8713	11.5037	17.8197
12.5498	6.8713	11.5412	17.8308
12.5654	6.88316	11.5602	17.8717
12.5891	6.88316	11.5786	17.8821
12.5939	6.89431	11.5836	17.8899
12.6062	6.89431	11.61	17.9152
12.6101	6.89557	11.6399	17.9162
12.6101	6.89557	11.6501	17.9174
12.6201	6.9051	11.7064	17.9202
12.67	6.9051	11.727	17.9305
12.6826	6.90563	11.826	17.9582
12.6912	6.90563	11.8316	17.9659
12.6985	6.91484	11.8568	18.0037
12.6986	6.91484	11.8877	18.0208
12.7056	6.92885	11.936	18.0447
12.7066	6.92885	11.9589	18.0962
12.7139	6.93053	11.9619	18.1263
12.7272	6.93084	11.9777	18.1423
12.7373	6.93738	12.0006	18.1544
12.7429	6.94613	12.013	18.1891
12.7441	6.96506	12.0181	18.2514
12.7527	6.97711	12.0436	18.256
12.7554	6.98393	12.0654	18.2853
12.7731	6.98971	12.0678	18.3124
12.7746	6.99436	12.0909	18.3502
12.7828	6.99485	12.099	18.3578
12.7896	6.99716	12.1126	18.3792
12.7897	7.00235	12.1174	18.4082
12.8036	7.01102	12.1182	18.5128
12.8083	7.01739	12.2025	18.7251
12.8128	7.02003	12.2065	18.7503
12.8183	7.02003	12.2315	18.7569
12.828	7.04434	12.2398	18.8168
12.8325	7.04476	12.2705	18.882
12.8388	7.04537	12.2889	18.9139
12.8469	7.056	12.3028	18.9262
12.8552	7.08839	12.3108	18.9499
12.8686	7.08839	12.3433	18.9757
12.8788	7.11191	12.3677	19.0607
12.8871	7.12386	12.3882	19.0695
12.8875	7.15077	12.4821	19.1021
12.8927	7.15077	12.5723	19.1152
12.8995	7.15901	12.5812	19.1252
12.8999	7.17952	12.5814	19.1635
12.9132	7.18798	12.5997	19.1836
12.921	7.18961	12.6175	19.2353
12.9374	7.21218	12.6578	19.2821
12.9406	7.25686	12.7035	19.2834
12.9576	7.26679	12.7055	19.295
12.9615	7.26982	12.7155	19.3026
12.9844	7.27402	12.7212	19.3527
12.9896	7.27507	12.7246	19.3574
13.0117	7.28107	12.7288	19.377
13.0188	7.30749	12.7463	19.386
13.0517	7.31136	12.8374	19.43
13.0609	7.31639	12.8386	19.4545
13.1469	7.32972	12.8529	19.4768
13.1534	7.33333	12.9287	19.4947
13.1747	7.33514	12.9482	19.5186
13.193	7.34969	12.9678	19.53
13.1954	7.35119	12.985	19.5424
13.2073	7.35962	12.9916	19.6523
13.218	7.36893	13.0095	19.7352
13.2211	7.39723	13.0342	19.7538
13.2219	7.4055	13.0615	19.7614
13.2294	7.44157	13.0932	19.7842
13.2316	7.46686	13.1486	19.809
13.2351	7.46686	13.1775	19.8615
13.2412	7.49155	13.1902	19.8814
13.2668	7.52857	13.1956	19.9015
13.2755	7.54109	13.2041	19.916
13.2793	7.55806	13.2048	19.9198
13.2875	7.57134	13.2312	19.9249
13.29	7.58083	13.2343	19.9716
13.2923	7.58892	13.2364	19.983
13.299	7.6162	13.2624	20.0277
13.3112	7.62016	13.2883	20.0511
13.3282	7.64616	13.2891	20.1789
13.3437	7.65836	13.3027	20.2549
13.3509	7.67364	13.3699	20.2569
13.353	7.69937	13.3849	20.39
13.3651	7.71083	13.42	20.4465
13.3662	7.72046	13.4449	20.4506
13.3884	7.72321	13.4665	20.4909
13.4017	7.74382	13.4677	20.5216
13.4039	7.77945	13.469	20.5232
13.4105	7.80487	13.4772	20.5461
13.4153	7.81389	13.5123	20.5902
13.4487	7.82518	13.5584	20.6012
13.4494	7.82518	13.5801	20.6317
13.4558	7.82713	13.6512	20.6949
13.4674	7.83371	13.676	20.7023
13.4812	7.83413	13.6805	20.7288
13.4847	7.84651	13.6864	20.7721
13.4937	7.84694	13.6866	20.7949
13.5052	7.89445	13.7011	20.8051
13.512	7.8948	13.7093	20.8065
13.5328	7.92626	13.722	20.8368
13.5419	7.93093	13.7269	20.8486
13.559	7.94254	13.7567	20.8828
13.5683	7.94506	13.7675	20.9493
13.5702	7.952	13.7869	20.9854
13.5709	7.96382	13.8671	21.0277
13.633	7.96574	13.8702	21.063
13.6358	7.97814	13.8816	21.073
13.6467	8.00419	13.8915	21.0858
13.6565	8.00419	13.9158	21.1005
13.7033	8.02833	13.9785	21.1821
13.7217	8.08078	14.0041	21.2116
13.7281	8.11852	14.0181	21.2161
13.7764	8.12498	14.077	21.3097
13.7857	8.12498	14.0772	21.3229
13.7879	8.14528	14.0798	21.33
13.8228	8.16735	14.083	21.3441
13.833	8.16735	14.095	21.3458
13.837	8.18778	14.1325	21.355
13.8471	8.19389	14.1452	21.3966
13.8617	8.19862	14.1634	21.4201
13.8732	8.20093	14.2168	21.4566
13.879	8.2116	14.2617	21.4602
13.8804	8.22194	14.3286	21.4837
13.9125	8.22194	14.3304	21.4898
13.9264	8.2234	14.3479	21.4999
13.943	8.22513	14.3749	21.5024
13.9476	8.26735	14.3807	21.5559
13.9714	8.27193	14.4094	21.5684
13.9736	8.27583	14.4174	21.5716
13.9903	8.30119	14.4533	21.5855
14.0458	8.33926	14.4872	21.5932
14.0483	8.34016	14.5396	21.6118
14.0516	8.34016	14.5884	21.6132
14.0584	8.34492	14.5979	21.6399
14.066	8.34492	14.6285	21.7554
14.0991	8.34539	14.6379	21.7966
14.1007	8.34539	14.6445	21.868
14.1106	8.36529	14.6824	21.87
14.1222	8.37893	14.7871	21.886
14.1392	8.3815	14.789	21.9264
14.1558	8.42838	14.7984	21.9656
14.1765	8.47738	14.8414	21.9913
14.2011	8.48509	14.8616	21.9933
14.2186	8.48509	14.8722	22.039
14.219	8.4958	14.8977	22.0592
14.2389	8.50299	14.9031	22.0854
14.2396	8.51323	14.915	22.1328
14.2407	8.51323	14.9174	22.1794
14.2428	8.51375	14.924	22.1862
14.2703	8.54095	14.9276	22.206
14.2748	8.55831	14.9354	22.2689
14.2856	8.56865	14.9554	22.3365
14.2876	8.57318	14.9682	22.3569
14.312	8.57318	14.9713	22.3883
14.3311	8.57764	15.0841	22.4187
14.3331	8.58164	15.0926	22.4369
14.334	8.58205	15.0968	22.5325
14.3554	8.58205	15.1434	22.5397
14.3727	8.60898	15.1488	22.5811
14.4028	8.63183	15.1942	22.6028
14.4517	8.63842	15.2032	22.6758
14.4863	8.65494	15.2444	22.6856
14.4912	8.6611	15.2502	22.7379
14.4936	8.66536	15.2562	22.7804
14.5024	8.66536	15.2672	22.8238
14.515	8.68484	15.271	22.9518
14.5166	8.68947	15.2777	22.9573
14.525	8.71096	15.2802	22.9686
14.5302	8.71162	15.3536	23.064
14.5345	8.73529	15.3578	23.1145
14.5382	8.73851	15.3663	23.1428
14.5393	8.74599	15.3774	23.1457
14.5506	8.75604	15.437	23.152
14.5742	8.75931	15.4404	23.2102
14.5858	8.76776	15.4583	23.2566
14.59	8.77932	15.4671	23.3447
14.632	8.785	15.4692	23.3704
14.6412	8.78966	15.4888	23.4691
14.6422	8.78966	15.4991	23.4908
14.645	8.80505	15.5027	23.519
14.6459	8.82038	15.5097	23.5194
14.6536	8.83972	15.5178	23.6222
14.6673	8.84403	15.5914	23.7242
14.6854	8.85228	15.6053	23.7258
14.6861	8.8762	15.609	23.811
14.6891	8.89674	15.6175	23.8192
14.6907	8.93922	15.6314	23.8678
14.6956	8.93922	15.6499	23.8797
14.698	8.95654	15.6538	23.9189
14.7007	8.97671	15.701	23.9832
14.7156	8.98631	15.7051	24.0193
14.7292	8.9938	15.7591	24.0515
14.7323	9.01559	15.7752	24.0836
14.7342	9.01559	15.8107	24.1357
14.7556	9.01566	15.827	24.1945
14.7767	9.02857	15.8376	24.199
14.785	9.0494	15.8481	24.2197
14.7931	9.0704	15.8536	24.2229
14.8462	9.08128	15.8553	24.2717
14.8583	9.09413	15.9214	24.3633
14.8631	9.10364	15.9238	24.4781
14.8646	9.10796	15.9308	24.5324
14.869	9.1385	15.9332	24.5329
14.8822	9.1466	15.9849	24.5834
14.8923	9.16355	16.0387	24.6175
14.8987	9.1762	16.0567	24.6215
14.8989	9.20852	16.0568	24.6888
14.9261	9.21948	16.0705	24.7659
14.937	9.23245	16.0919	24.8046
14.9708	9.27783	16.2271	24.819
15.0041	9.28477	16.2457	25.0032
15.0211	9.29305	16.2624	25.0617
15.0332	9.33856	16.2701	25.0798
15.0427	9.35257	16.2805	25.0838
15.0456	9.35704	16.2838	25.1288
15.0856	9.3791	16.5295	25.1653
15.1017	9.3798	16.5372	25.1848
15.1044	9.3798	16.5767	25.3682
15.1309	9.39865	16.5944	25.3899
15.1697	9.40124	16.6275	25.4255
15.17	9.41072	16.701	25.464
15.1852	9.43224	16.7015	25.5054
15.1875	9.4697	16.7231	25.5834
15.1988	9.48661	16.7982	25.6282
15.2029	9.55647	16.8028	25.7609
15.2635	9.57748	16.8761	25.9185
15.2877	9.59949	16.8888	25.9254
15.2893	9.60185	16.9316	26.0438
15.3624	9.60862	16.9479	26.0544
15.3685	9.62445	16.9959	26.0861
15.3731	9.62686	17.0054	26.1367
15.3802	9.63351	17.0232	26.1438
15.3948	9.65508	17.0415	26.201
15.3954	9.66512	17.0718	26.2315
15.4019	9.69376	17.1043	26.3111
15.4138	9.69476	17.1679	26.4095
15.4208	9.70233	17.1911	26.5104
15.4354	9.78754	17.1958	26.5264
15.451	9.78963	17.2278	26.5422
15.4642	9.79173	17.2618	26.6151
15.4976	9.79917	17.2741	26.6167
15.5003	9.80733	17.2855	26.6526
15.568	9.81278	17.2946	26.7518
15.5988	9.82044	17.3574	26.7599
15.6145	9.83025	17.4422	26.7981
15.6161	9.84207	17.4849	26.8389
15.628	9.85188	17.49	26.8724
15.6379	9.86934	17.5423	26.8865
15.6526	9.89731	17.5448	26.9313
15.6531	9.94228	17.5653	26.9666
15.6608	9.94982	17.5877	27.001
15.6743	9.97023	17.6249	27.0067
15.6767	10.0094	17.6315	27.0076
15.7031	10.0392	17.6712	27.1019
15.7437	10.0673	17.6834	27.1146
15.8253	10.0709	17.762	27.1237
15.8443	10.0812	17.7634	27.1388
15.8557	10.0861	17.7959	27.1822
15.8616	10.0894	17.8221	27.2637
15.8701	10.1252	17.8311	27.3349
15.8843	10.1462	17.8465	27.4641
15.9002	10.2138	17.8783	27.4815
15.9332	10.2327	17.9183	27.5357
15.9391	10.246	17.9919	27.6717
15.9515	10.2571	18.0024	27.7189
16.007	10.2713	18.0083	27.7795
16.0313	10.2857	18.038	27.9562
16.0692	10.29	18.079	27.9642
16.0714	10.29	18.1014	28.2009
16.0822	10.2936	18.1029	28.2073
16.0898	10.3002	18.1185	28.239
16.1686	10.3083	18.1287	28.2402
16.1813	10.3452	18.1319	28.4807
16.2213	10.5087	18.1759	28.5169
16.2651	10.5911	18.2392	28.5397
16.2845	10.5979	18.2454	28.5716
16.2966	10.6273	18.2607	28.6621
16.297	10.6529	18.4019	28.7074
16.345	10.6664	18.4251	28.7943
16.3588	10.6816	18.4914	28.9609
16.3705	10.7123	18.4927	28.9995
16.3948	10.7201	18.4953	29.0238
16.4104	10.7574	18.499	29.0644
16.457	10.9302	18.541	29.3516
16.4918	10.946	18.5927	29.3697
16.5241	10.9778	18.5981	29.4698
16.5347	10.9951	18.6511	29.5423
16.5441	10.9951	18.6624	29.574
16.55	10.9962	18.6642	29.5942
16.5764	11.073	18.7025	29.7829
16.5952	11.2089	18.7262	29.8097
16.5997	11.2572	18.7313	29.9203
16.6804	11.2572	18.8106	30.0371
16.704	11.2602	18.8436	30.301
16.7271	11.305	18.8521	30.3642
16.8126	11.4597	18.8986	30.455
16.8132	11.484	18.918	30.5038
16.8154	11.4901	19.0051	30.5536
16.8413	11.4985	19.0381	30.5747
16.8424	11.5439	19.0435	30.6852
16.9013	11.5439	19.1145	30.7776
16.9347	11.5543	19.1155	30.7957
16.9373	11.6054	19.1284	30.9496
16.9757	11.6113	19.1588	31.0221
17.0211	11.6113	19.169	31.0797
17.0699	11.6271	19.2407	31.1341
17.0766	11.6624	19.2628	31.3303
17.0873	11.7516	19.2745	31.3563
17.1003	11.7706	19.3121	31.3596
17.1534	11.8886	19.4422	31.5433
17.1666	11.9989	19.5441	31.6883
17.188	12.2845	19.6276	31.8213
17.2229	12.3882	19.6439	31.8928
17.2442	12.5608	19.676	32.255
17.3199	12.5836	19.7187	32.3059
17.3299	12.7028	19.8043	32.3329
17.4382	12.7408	19.8045	32.419
17.4473	12.7644	19.8095	32.5427
17.4475	12.8079	19.8849	32.6456
17.4674	13.1172	19.8858	32.6837
17.4723	13.1815	19.9056	33.0434
17.4742	13.2442	19.9412	33.079
17.4772	13.2853	19.947	33.1505
17.4946	13.2853	20.0198	33.1657
17.5743	13.2868	20.0375	33.5239
17.5815	13.2966	20.0873	33.5502
17.5863	13.3317	20.091	33.687
17.592	13.4596	20.2594	33.7135
17.594	13.5074	20.2757	33.9491
17.6501	13.5074	20.3007	34.0286
17.695	13.6856	20.3458	34.4423
17.7036	13.7062	20.4053	34.5348
17.7449	13.7408	20.446	34.6327
17.7828	13.8198	20.4609	35.2217
17.831	13.8355	20.5328	35.326
17.963	13.8751	20.5744	35.4023
18.0055	13.9175	20.5845	35.6442
18.012	13.9334	20.6309	35.6798
18.0831	14.0201	20.7189	35.6821
18.0843	14.1153	20.74	35.7626
18.1078	14.1253	20.8117	36.4636
18.1082	14.1955	20.8607	36.615
18.1146	14.2145	21.2384	36.6983
18.1552	14.3219	21.245	36.74
18.1851	14.3727	21.2549	36.843
18.2423	14.426	21.2649	36.851
18.259	14.5031	21.29	36.9846
18.318	14.7919	21.3357	37.2114
18.3337	14.9888	21.3803	37.3761
18.3947	15.1497	21.3851	37.4529
18.5014	15.1532	21.5575	37.5984
18.5405	15.2579	21.6126	38.3686
18.5624	15.3976	21.6135	38.5073
18.6608	16.5129	21.7063	38.7117
18.682	18.0258	21.7602	38.742
18.739	18.0715	21.8409	38.8358
18.8264	18.4061	21.8841	39.0249
18.8548	18.8913	21.9367	39.2689
18.8571	18.2369	22.0818	39.3084
18.9195	18.3385	22.3582	39.4491
18.9334		22.5523	39.4829
19.0335		22.7264	39.6983
19.0364		22.8514	39.7429
19.1119		22.8638	39.7613
19.3694		22.875	40.138
19.4946		23.1931	40.1635
19.589		23.2099	41.1691
19.6245		23.4313	42.2708
19.7681		23.5963	43.1078
19.7728		23.6998	43.4175
19.8566		23.8722	44.1846
19.876		24.3177	44.6737
19.9221		24.4161	45.4186
20.0017		24.519	45.6536
20.17		25.1559	46.0973
20.2598		25.3093	46.7747
20.3988		25.4363	47.3922
20.4315		25.9513	47.8686
20.5145		27.7737	48.1267
20.5947		28.975	48.898
		30.4131	48.9759
		34.4178	49.8942
		34.7167	50.3425
			51.5578
			52.0606
			53.6137
			54.8379
			56.0237
			56.5794
			58.0854
			60.5988
			61.2762
			61.773
			63.939
			71.0246
			75.1556
			75.7026
